# A chromosome-level, haplotype-resolved genome assembly for the barn owl, *Tyto alba*

**DOI:** 10.64898/2026.03.20.713190

**Authors:** Hugo Corval, Anne-Lyse Ducrest, Marianne Bachmann Salvy, Allison Burns, Alexandros Topaloudis, Céline Simon, Elisa Cora, Daniel Cavaleri, Bettina Almasi, Alexandre Roulin, Christian Iseli, Nicolas Guex, Tristan Cumer, Jérôme Goudet

**Author notes:** corresponding authors. Contact details: Department of Ecology and Evolution, Biophore Building, University of Lausanne, CH-1015 Lausanne, Switzerland. co-senior authors (Nicolas Guex, Tristan Cumer, Jérôme Goudet).

## Abstract

Recent advances in long-read sequencing have enabled near telomere-to-telomere (T2T) assemblies across diverse taxa. However, avian genomes remain challenging due to numerous microchromosomes, small, typically < 20Mb, elements that are gene-, GC-, and repeat-rich. As a consequence, microchromosomes are often missing from genome assemblies. Here, we present a chromosome-level, haplotype-resolved genome assembly for the Western barn owl (*Tyto alba*). Using a trio-binning strategy with Illumina parental reads combined with PacBio HiFi and Oxford Nanopore Technologies data, we generated two phased contig sets. These were scaffolded into 40 linkage groups using a linkage map. Comparative analyses identified unplaced HiFi scaffolds corresponding to microchromosomes, which we integrated into six additional microchromosomes using long reads information. The two assemblies present 46 chromosomes, matching the karyotype of the species. They exhibit strong synteny between parental haplotypes, except for a ∼38 Mb complex region on chromosome 7 containing nested inversions. This high-quality reference provides the first haplotype-resolved and chromosome-level genome for *Strigiformes*, enabling fine-scale studies of structural variation and avian genome evolution.
