## Supplementary material for "A chromosome-level, haplotype-resolved genome assembly for the barn owl, *Tyto alba*": SupplementaryTable_ChromosomeFeatures.xlsx

### Sheet: PaternalHaplome
chr	size	exons	GC	Genes	Exons_unique	Mean_exon_length	Simple.LowComplexity	OtherRepeats
Fa_chr1	63261069	0.129642	0.4059	1.28831e-05	2.0365e-13	366.78	0.0147272	0.0934099
Fa_chr2	61500176	0.127465	0.4033	1.12195e-05	1.8243e-13	383.51	0.014909	0.0915095
Fa_chr3	55986580	0.131594	0.3945	1.15385e-05	2.06094e-13	371.38	0.015444	0.0718836
Fa_chr4	53666794	0.114386	0.3984	9.76395e-06	1.81937e-13	379.3	0.0154821	0.137151
Fa_chr5	44092072	0.179639	0.4105	1.36986e-05	3.10682e-13	344.22	0.0142905	0.0411805
Fa_chr6	43242090	0.122522	0.4023	1.08228e-05	2.50284e-13	384.58	0.0179432	0.088898
Fa_chr7	42739583	0.148882	0.4038	1.18859e-05	2.78101e-13	442.54	0.0150111	0.0874453
Fa_chr8	42542458	0.0826542	0.3886	7.96851e-06	1.87307e-13	372.14	0.020096	0.117438
Fa_chr9	42039874	0.128247	0.4014	1.14415e-05	2.72159e-13	375.99	0.0152327	0.056912
Fa_chr10	41777757	0.17315	0.4126	1.49841e-05	3.58661e-13	360.37	0.014795	0.04158
Fa_chr11	38744462	0.2072	0.4195	1.80929e-05	4.66981e-13	328.17	0.0136082	0.109283
Fa_chr12	36723072	0.178021	0.4041	1.32614e-05	3.6112e-13	389.91	0.0144034	0.0985267
Fa_chr13	35154544	0.115714	0.4002	1.17197e-05	3.33376e-13	325.45	0.0173175	0.0928095
Fa_chr14	34912115	0.161813	0.4133	1.37202e-05	3.92992e-13	370.44	0.01427	0.0437264
Fa_chr15	30497699	0.191672	0.4228	1.76407e-05	5.78426e-13	375.32	0.0141229	0.055125
Fa_chr16	29973138	0.171964	0.4221	1.67817e-05	5.59891e-13	341.29	0.0165264	0.115029
Fa_chr17	29026049	0.181107	0.4107	1.52277e-05	5.24622e-13	344.39	0.0146726	0.0474825
Fa_chr18	28768085	0.0937099	0.399	8.86399e-06	3.08119e-13	399.81	0.0159205	0.109914
Fa_chr19	25815314	0.161247	0.4195	1.83612e-05	7.11252e-13	350.8	0.0141559	0.104769
Fa_chr20	25429815	0.186691	0.4315	1.8089e-05	7.1133e-13	310.89	0.0133646	0.0627626
Fa_chr21	24834059	0.260742	0.4358	3.08045e-05	1.24041e-12	332.29	0.0163105	0.0541559
Fa_chr22	24620022	0.25275	0.4277	2.0593e-05	8.36433e-13	354.9	0.0157697	0.0461208
Fa_chr23	24574801	0.189689	0.4281	1.64396e-05	6.68962e-13	416.75	0.0148843	0.0527157
Fa_chr24	23695930	0.201437	0.4493	2.25355e-05	9.51029e-13	376.18	0.0164617	0.0468541
Fa_chr25	22999348	0.181514	0.4128	1.43048e-05	6.21963e-13	392.57	0.0150711	0.0649004
Fa_chr26	20878334	0.224058	0.4394	2.21761e-05	1.06216e-12	338.55	0.013295	0.0992194
Fa_chr27	18891319	0.136947	0.412	1.17514e-05	6.22054e-13	423.26	0.014751	0.0796073
Fa_chr28	18718625	0.265898	0.4597	2.84209e-05	1.51832e-12	298.47	0.016844	0.0457084
Fa_chr29	17950041	0.211182	0.4493	2.28969e-05	1.27559e-12	376.83	0.0146735	0.05068
Fa_chr30	17505215	0.350357	0.4762	3.51324e-05	2.00697e-12	336.08	0.0172061	0.117204
Fa_chr31	15989610	0.151002	0.4607	1.35088e-05	8.44847e-13	350.32	0.00969173	0.492014
Fa_chr32	15527340	0.247506	0.4538	2.4473e-05	1.57612e-12	346.93	0.0131911	0.171552
Fa_chr33	15465976	0.0380846	0.4358	8.47021e-06	5.47667e-13	230.98	0.00837574	0.911439
Fa_chr34	15024763	0.165732	0.4381	1.53081e-05	1.01886e-12	410.91	0.015656	0.097416
Fa_chr35	14759899	0.263188	0.461	2.54744e-05	1.72592e-12	333.91	0.0147809	0.0548698
Fa_chr36	13751633	0.275755	0.4717	2.39244e-05	1.73975e-12	323.91	0.0142868	0.0751962
Fa_chr37	13405232	0.226236	0.4728	2.53632e-05	1.89204e-12	367.21	0.0126605	0.419973
Fa_chr38	11650120	0.217671	0.4769	2.37766e-05	2.04089e-12	330.9	0.0140708	0.28574
Fa_chr39	9705194	0.145953	0.4621	2.78202e-05	2.86652e-12	291.79	0.0173727	0.311904
Fa_chr40	9252506	0.109044	0.4761	2.8749e-05	3.10715e-12	257.65	0.0213812	0.738013
Fa_chr41	7755846	0.304339	0.5099	4.33222e-05	5.58574e-12	323.47	0.0274394	0.112232
Fa_chr42	5753860	0.0323348	0.4685	1.7032e-05	2.96011e-12	348.14	0.0109062	0.887006
Fa_chr43	4821125	0.116002	0.4969	3.52615e-05	7.31395e-12	198.94	0.0204183	0.647993
Fa_chr44	1983003	0.0523151	0.5028	2.92486e-05	1.47496e-11	402.94	0.00403529	0.875655
Fa_chr45	892159	0.141606	0.5997	6.50108e-05	7.28691e-11	182.55	0.0661743	0.151588
Fa_chrZ	91377807	0.12576	0.4006	1.04073e-05	1.13894e-13	420.39	0.0164139	0.157687

### Sheet: MaternalHaplome
chr	size	exons	GC	Genes	Exons_unique	Mean_exon_length	Simple.LowComplexity	OtherRepeats
Mo_chr1	66112450	0.129334	0.408	1.2872e-05	1.94699e-13	369.68	0.0144245	0.127957
Mo_chr2	61141786	0.136843	0.403	1.11217e-05	1.819e-13	386.15	0.0153888	0.0872788
Mo_chr3	56406017	0.133501	0.396	1.15591e-05	2.04926e-13	381.01	0.0153539	0.0791606
Mo_chr4	53014561	0.116093	0.3982	9.69545e-06	1.82883e-13	383.29	0.0159365	0.121242
Mo_chr5	44072690	0.181022	0.4105	1.36593e-05	3.09926e-13	358.87	0.0143463	0.0415894
Mo_chr6	43086992	0.1145	0.4018	1.06761e-05	2.4778e-13	383.89	0.0173849	0.0874419
Mo_chr7	49101636	0.162706	0.4055	1.41136e-05	2.87436e-13	429.01	0.0137368	0.153744
Mo_chr8	42198176	0.0788691	0.3884	7.82024e-06	1.85322e-13	368.59	0.0199684	0.116811
Mo_chr9	42008543	0.126364	0.4014	1.13072e-05	2.69165e-13	367.02	0.0153976	0.0575225
Mo_chr10	41665554	0.174971	0.4122	1.50484e-05	3.61171e-13	362.87	0.0144618	0.0410585
Mo_chr11	39487706	0.221217	0.4208	1.86387e-05	4.72013e-13	326.67	0.0141448	0.109228
Mo_chr12	35094293	0.179701	0.4026	1.30506e-05	3.71871e-13	385.48	0.0148945	0.0600435
Mo_chr13	38271680	0.111441	0.4024	1.12093e-05	2.92888e-13	328.28	0.0160603	0.170565
Mo_chr14	34863199	0.164754	0.4133	1.3682e-05	3.9245e-13	387.6	0.0145198	0.0432257
Mo_chr15	33150777	0.178203	0.4218	1.65607e-05	4.99557e-13	375.32	0.0132689	0.126452
Mo_chr16	30285719	0.169375	0.4221	1.68066e-05	5.54935e-13	346.1	0.0163731	0.12455
Mo_chr17	33030544	0.171736	0.4195	1.76201e-05	5.33447e-13	327.86	0.0157708	0.11658
Mo_chr18	29456447	0.0857112	0.3992	8.65685e-06	2.93886e-13	396.35	0.0154368	0.129232
Mo_chr19	28229340	0.15072	0.4209	1.70036e-05	6.02337e-13	342.81	0.0133096	0.178565
Mo_chr20	25322294	0.1874	0.4306	1.939e-05	7.6573e-13	292.12	0.0139223	0.0563018
Mo_chr21	24830383	0.257867	0.4357	3.11715e-05	1.25538e-12	327.56	0.0166074	0.0519356
Mo_chr22	24639878	0.238973	0.4277	2.09417e-05	8.49909e-13	351.45	0.0158115	0.0437907
Mo_chr23	24406726	0.184633	0.4272	1.69216e-05	6.93316e-13	421.52	0.0138999	0.0472523
Mo_chr24	23798951	0.198222	0.4492	2.23119e-05	9.37516e-13	368.31	0.0160365	0.0512657
Mo_chr25	23020388	0.18284	0.4129	1.46826e-05	6.3781e-13	385.82	0.0157792	0.0653992
Mo_chr26	20072705	0.228061	0.4404	2.29167e-05	1.14168e-12	328.97	0.0136932	0.0642479
Mo_chr27	19499995	0.124749	0.4126	1.11282e-05	5.70677e-13	399.51	0.0139641	0.108997
Mo_chr28	18596893	0.266908	0.4594	2.92522e-05	1.57296e-12	297.82	0.0169769	0.0471141
Mo_chr29	17838981	0.207442	0.4487	2.33758e-05	1.31038e-12	377.27	0.0152109	0.0393558
Mo_chr30	19003925	0.330771	0.4715	3.24144e-05	1.70567e-12	338.37	0.0163029	0.185049
Mo_chr31	12150072	0.194129	0.4779	1.786e-05	1.46995e-12	369.77	0.0121213	0.326404
Mo_chr32	16705699	0.234623	0.4516	2.2627e-05	1.35445e-12	364.54	0.0124651	0.229159
Mo_chr33	14217884	0.0316733	0.4343	8.65108e-06	6.08464e-13	216.02	0.00821022	0.906831
Mo_chr34	15007386	0.177239	0.4381	1.54591e-05	1.0301e-12	438.65	0.0163551	0.0810028
Mo_chr35	15107001	0.254386	0.4613	2.56835e-05	1.7001e-12	331.42	0.0175086	0.0690383
Mo_chr36	14239554	0.272124	0.4684	2.21215e-05	1.55352e-12	326.47	0.014152	0.103676
Mo_chr37	13235405	0.224753	0.4718	2.47065e-05	1.86669e-12	361.78	0.0121912	0.423734
Mo_chr38	13084483	0.210269	0.4691	2.14758e-05	1.64132e-12	355.32	0.0131355	0.364756
Mo_chr39	9717382	0.13647	0.4621	2.62416e-05	2.70048e-12	287.82	0.0159071	0.324976
Mo_chr40	12956511	0.0803896	0.4569	1.99128e-05	1.53689e-12	257.62	0.0141076	0.808903
Mo_chr41	7490123	0.317148	0.513	4.60607e-05	6.14952e-12	322.87	0.0228829	0.0885586
Mo_chr42	4341881	0.0474225	0.4907	2.39528e-05	5.51668e-12	299.19	0.00656282	0.883169
Mo_chr43	4051106	0.117419	0.5023	3.65332e-05	9.01809e-12	187.49	0.023442	0.624119
Mo_chr44	1313257	0.0392794	0.4926	2.05596e-05	1.56554e-11	437.65	0.0080761	0.859155
Mo_chr45	649009	0.169751	0.6027	6.00916e-05	9.25898e-11	161.47	0.0773965	0.186893
Mo_chrZ	89661087	0.124755	0.4055	1.03278e-05	1.15187e-13	425.22	0.0157745	0.18121
